# PCIF1 is partly cytoplasmic, dynamically localizes to stress granules and binds mRNA coding regions upon oxidative stress

**DOI:** 10.1101/2024.05.08.593175

**Authors:** Trinh T. Tat, Sabeen Raza, Shaheerah Khan, Tiara L. Watson, Sung Yun Jung, Daniel L. Kiss

## Abstract

PCIF1 (*P*hosphorylated *C*TD-*I*nteracting *F*actor *1*) is the mRNA (2’-O-methyladenosine-N(6)-)-methyltransferase that catalyzes the formation of cap-adjacent N_6_,2’-O-dimethyladenosine (m6Am) by methylating adenosines at the first transcribed position of capped mRNAs. While previous studies assumed that PCIF1 was nuclear, cell fractionation and immunofluorescence both show that a population of PCIF1 is localized to the cytoplasm. Further, PCIF1 redistributes to stress granules upon oxidative stress. Immunoprecipitation studies with stressed cells show that PCIF1 also physically interacts with G3BP and other stress granule components. In addition, PCIF1 behaves as a stress granule component as it disassociates from stress granules upon recovery from stress. Overexpressing full-length PCIF1 also inhibits stress granule formation, while knocking out PCIF1 slows stress granule disassembly. Next, our enhanced crosslinking and immunoprecipitation (eCLIP) data show that PCIF1 binds mRNAs in their coding sequences rather than cap-proximal regions. Further PCIF1’s association with mRNAs increased upon NaAsO_2_ stress. In contrast to eCLIP data, ChIP-Seq experiments show that PCIF1 is predominantly associated with transcription start sites rather than gene bodies, indicating that PCIF1’s association with mature mRNA is not co-transcriptional. Collectively, our data suggest that PCIF1 has cytoplasmic RNA surveillance role(s) independent of transcription-associated cap-adjacent mRNA modification, particularly during the stress response.
