## Supplement Table 4. Changed mRNAs observed in WT and PCIF1-/- cells as observed by Oxford Nanopore direct RNA sequencing for "PCIF1 is partly cytoplasmic, dynamically localizes to stress granules and binds mRNA coding regions upon oxidative stress"

### Sheet: Tab 1- WT vs PCIF1ko no stress
GeneID	log2FoldChange	baseMean	lfcSE	stat	pvalue	padj	negLog10Pval	Gene Name
ENSG00000167658	-0.420614	1113.13	0.0912902	-4.60743	4.07671e-06	0.0400904	5.38969	EEF2
ENSG00000198840	0.547479	2020.55	0.117894	4.64381	3.42036e-06	0.0400904	5.46593	MT-ND3

### Sheet: Tab 2- WT vs PCIF1ko 1h stress
GeneID	log2FoldChange	baseMean	lfcSE	stat	pvalue	padj	negLog10Pval	Gene Name
ENSG00000087460	0.436244	299.776	0.111153	3.9247	8.68364e-05	0.0457338	4.0613	GNAS
ENSG00000101057	0.904504	79.2368	0.196565	4.60154	4.19372e-06	0.00265043	5.3774	MYBL2
ENSG00000125835	0.589994	245.868	0.120713	4.88755	1.02096e-06	0.00107541	5.99099	SNRPB
ENSG00000180389	0.65977	238.179	0.121311	5.43864	5.36874e-08	8.48261e-05	7.27013	ATP5F1EP2
ENSG00000214009	0.81011	110.858	0.170697	4.74589	2.07587e-06	0.00163994	5.6828	PCNAP3
ENSG00000229097	0.597535	137.832	0.154237	3.87412	0.000107009	0.0483068	3.97058	CALM2P2

### Sheet: Tab 3-WT no stress vs 1h stress
GeneID	log2FoldChange	baseMean	lfcSE	stat	pvalue	padj	negLog10Pval	Gene Name
ENSG00000002586	0.901643	86.7252	0.221823	4.06469	4.80971e-05	0.00863076	4.31788	CD99
ENSG00000051523	0.598625	146.668	0.17067	3.5075	0.00045234	0.0447263	3.34453	CYBA
ENSG00000067225	-0.547213	287.833	0.136037	-4.02252	5.75782e-05	0.00961953	4.23974	PKM
ENSG00000075624	-0.558856	561.978	0.106993	-5.22332	1.75748e-07	0.000106437	6.75511	ACTB
ENSG00000080824	-0.541446	243.969	0.141858	-3.81681	0.000135186	0.0177021	3.86907	HSP90AA1
ENSG00000101439	1.00589	103.818	0.18698	5.37965	7.46313e-08	7.23177e-05	7.12708	CST3
ENSG00000101856	0.707192	132.455	0.17983	3.93255	8.40508e-05	0.0120992	4.07546	PGRMC1
ENSG00000104549	1.21159	39.8276	0.307871	3.93537	8.3068e-05	0.0120992	4.08057	SQLE
ENSG00000108654	-0.861876	77.7986	0.233884	-3.68505	0.000228653	0.0270201	3.64082	DDX5
ENSG00000114315	1.31164	29.4945	0.376323	3.48542	0.000491371	0.0476139	3.30859	HES1
ENSG00000120738	-7.15974	98.2634	1.03344	-6.92806	4.26642e-12	1.03354e-08	11.3699	EGR1
ENSG00000123131	0.795949	157.414	0.167591	4.74934	2.04078e-06	0.000734811	5.6902	PRDX4
ENSG00000146677	0.310804	1276.36	0.0802889	3.87108	0.000108356	0.0149996	3.96515	RPL32P18
ENSG00000154734	1.09766	55.0762	0.276344	3.97208	7.12477e-05	0.0111353	4.14723	ADAMTS1
ENSG00000157514	1.113	89.0189	0.225185	4.94261	7.70822e-07	0.000339512	6.11305	TSC22D3
ENSG00000166710	0.679656	185.703	0.157481	4.31581	1.59022e-05	0.00353713	4.79854	B2M
ENSG00000169253	0.365903	587.742	0.103027	3.55154	0.000382982	0.040338	3.41682	RPL36P14
ENSG00000169710	-1.02168	126.816	0.196815	-5.19105	2.09117e-07	0.000112574	6.67961	FASN
ENSG00000170345	-6.66322	32.2609	1.4338	-4.64723	3.36424e-06	0.00101873	5.47311	FOS
ENSG00000172889	1.48097	21.1103	0.41781	3.54459	0.000393219	0.040535	3.40537	EGFL7
ENSG00000186480	1.3652	88.889	0.211975	6.4404	1.19162e-10	1.92447e-07	9.92386	INSIG1
ENSG00000188290	0.718722	166.405	0.16804	4.27709	1.89354e-05	0.00398878	4.72273	HES4
ENSG00000188846	1.01949	64.1673	0.272567	3.74034	0.00018377	0.0228298	3.73573	RPL14
ENSG00000197746	0.803682	93.5494	0.20123	3.99384	6.50121e-05	0.0104995	4.18701	PSAP
ENSG00000198840	0.48972	2020.55	0.106542	4.59648	4.29679e-06	0.00115655	5.36686	MT-ND3
ENSG00000204525	0.668194	125.195	0.187013	3.57298	0.000352944	0.0380003	3.45229	HLA-C
ENSG00000212802	0.357253	878.509	0.0880808	4.05597	4.99273e-05	0.00863921	4.30166	RPL15P3
ENSG00000213442	0.37569	1374.65	0.0792375	4.74132	2.12329e-06	0.000734811	5.67299	RPL18AP3
ENSG00000213553	0.57497	1352.4	0.0798158	7.20371	5.85966e-13	2.83901e-09	12.2321	RPLP0P6
ENSG00000214612	0.345377	1442.86	0.0838969	4.11668	3.84365e-05	0.0071625	4.41526	RPS19P1
ENSG00000215030	0.395521	1807.55	0.080747	4.89828	9.66792e-07	0.000390342	6.01467	RPL13P12
ENSG00000218175	0.419615	2290.14	0.0789603	5.31425	1.07097e-07	8.02729e-05	6.97022
ENSG00000224411	-0.524802	229.165	0.148888	-3.52481	0.000423792	0.0427765	3.37285	HSP90AA2P
ENSG00000226243	0.404887	1184.1	0.0938628	4.31361	1.60613e-05	0.00353713	4.79422	RPL37AP1
ENSG00000226396	0.296038	1335.34	0.0805963	3.6731	0.00023963	0.027643	3.62046
ENSG00000229638	0.32209	1055.49	0.0873903	3.68565	0.000228116	0.0270201	3.64184	RPL4P4
ENSG00000230629	0.359258	1195.47	0.0845632	4.24839	2.1531e-05	0.00434656	4.66694	RPS23P8
ENSG00000234488	0.506924	480.448	0.108049	4.69164	2.71027e-06	0.000875416	5.56699	RPL27P6
ENSG00000235174	0.351263	1667.55	0.0781207	4.49641	6.91097e-06	0.0017623	5.16046	RPL39P3
ENSG00000237214	0.451763	359.497	0.123249	3.66546	0.000246896	0.0278189	3.60749
ENSG00000237676	0.491509	419.273	0.112967	4.35092	1.3557e-05	0.00328418	4.86784	RPL30P4
ENSG00000240342	0.542339	529.698	0.102333	5.29972	1.15977e-07	8.02729e-05	6.93563	RPS2P5
ENSG00000240376	0.409147	1449.75	0.0803876	5.08968	3.5867e-07	0.000173776	6.4453
ENSG00000240616	0.398909	440.182	0.110742	3.60215	0.000315591	0.0347509	3.50088	RPS6P25
ENSG00000242071	0.419603	1103.33	0.0906007	4.63134	3.63305e-06	0.00103542	5.43973	RPL7AP6
ENSG00000244313	0.310037	1536.58	0.0816053	3.79923	0.000145149	0.0185065	3.83819
ENSG00000244485	0.454241	505.233	0.107929	4.20871	2.56831e-05	0.00497738	4.59035	RPL18P13
ENSG00000249921	0.349611	844.98	0.0889569	3.93011	8.49066e-05	0.0120992	4.07106	RACK1P1
ENSG00000277027	-2.76096	15.6398	0.716056	-3.85579	0.000115356	0.015525	3.93796	RMRP

### Sheet: Tab 4-PCIF1ko no stress vs 1h 
GeneID	log2FoldChange	baseMean	lfcSE	stat	pvalue	padj	negLog10Pval	Gene Name
ENSG00000002586	0.762369	86.7252	0.206424	3.69322	0.000221428	0.00897068	3.65477	CD99
ENSG00000051523	0.890723	146.668	0.171989	5.17897	2.23116e-07	2.35015e-05	6.65147	CYBA
ENSG00000067225	-0.482628	287.833	0.136537	-3.53477	0.000408131	0.0144909	3.3892	PKM
ENSG00000074800	-0.450878	359.526	0.123812	-3.64162	0.000270926	0.0104406	3.56715	ENO1
ENSG00000075624	-0.602598	561.978	0.107769	-5.59158	2.25009e-08	3.23195e-06	7.6478	ACTB
ENSG00000080824	-0.552224	243.969	0.139965	-3.94545	7.96494e-05	0.00393047	4.09882	HSP90AA1
ENSG00000087086	-1.55738	28.9719	0.418046	-3.72537	0.000195027	0.00832819	3.7099	FTL
ENSG00000089327	0.754965	67.4676	0.235793	3.20181	0.00136569	0.0385319	2.86465	FXYD5
ENSG00000092841	-0.639631	117.195	0.205409	-3.11395	0.00184602	0.0486119	2.73376	MYL6
ENSG00000099783	-0.937997	79.9513	0.244804	-3.83162	0.000127302	0.00600408	3.89517	HNRNPM
ENSG00000101439	0.933032	103.818	0.211342	4.41481	1.011e-05	0.000679735	4.99525	CST3
ENSG00000102109	1.65613	22.9472	0.455453	3.63623	0.000276657	0.0105329	3.55806	PCSK1N
ENSG00000103260	1.61079	26.4989	0.395268	4.07519	4.59764e-05	0.00258641	4.33746	METRN
ENSG00000105223	0.885254	78.5607	0.232459	3.80821	0.000139978	0.0064106	3.85394	PLD3
ENSG00000106066	1.31232	28.6388	0.369314	3.5534	0.000380285	0.0138127	3.41989	CPVL
ENSG00000109472	1.01586	37.1558	0.319344	3.18108	0.00146725	0.0401685	2.8335	CPE
ENSG00000111678	0.7762	84.0073	0.240721	3.22449	0.00126199	0.0362536	2.89894	C12orf57
ENSG00000114902	0.799869	67.8097	0.243684	3.28241	0.00102924	0.0306561	2.98748	SPCS1
ENSG00000115457	1.21007	54.2281	0.276766	4.37219	1.23008e-05	0.000762165	4.91007	IGFBP2
ENSG00000120738	-9.45919	98.2634	1.45215	-6.51393	7.32113e-11	2.57053e-08	10.1354	EGR1
ENSG00000123131	0.870199	157.414	0.172672	5.03962	4.66456e-07	3.98379e-05	6.33119	PRDX4
ENSG00000124193	-1.47138	31.3661	0.429161	-3.4285	0.000606934	0.021076	3.21686	SRSF6
ENSG00000126432	0.90956	53.4417	0.274017	3.31935	0.000902261	0.0274949	3.04467	PRDX5
ENSG00000130066	0.837367	213.249	0.14732	5.68401	1.31574e-08	2.05683e-06	7.88083	SAT1
ENSG00000132341	-0.917472	65.291	0.264773	-3.46513	0.00052998	0.0186082	3.27574	RAN
ENSG00000132589	1.02791	35.8258	0.33142	3.10154	0.00192519	0.0498016	2.71553	FLOT2
ENSG00000136156	0.707033	88.5433	0.222362	3.17965	0.00147454	0.0401685	2.83134	ITM2B
ENSG00000141682	0.697227	133.353	0.18388	3.79175	0.00014959	0.00675294	3.8251	PMAIP1
ENSG00000143537	1.18714	34.27	0.349381	3.39785	0.000679186	0.0225919	3.16801	ADAM15
ENSG00000143612	0.660256	93.6957	0.205973	3.20555	0.00134805	0.0383769	2.87029	C1orf43
ENSG00000146677	0.393661	1276.36	0.0804319	4.89434	9.8635e-07	7.79216e-05	6.00597	RPL32P18
ENSG00000147180	0.756464	118.44	0.187447	4.0356	5.44622e-05	0.00277582	4.2639	ZNF711
ENSG00000153187	-0.662026	116.297	0.199493	-3.31854	0.000904896	0.0274949	3.0434	HNRNPU
ENSG00000154734	1.17807	55.0762	0.26829	4.39103	1.12813e-05	0.000742683	4.94764	ADAMTS1
ENSG00000157514	1.17599	89.0189	0.212282	5.53977	3.0287e-08	4.16117e-06	7.51874	TSC22D3
ENSG00000159335	0.880816	129.104	0.172757	5.09859	3.42201e-07	3.09771e-05	6.46572	PTMS
ENSG00000160932	0.939142	44.838	0.296205	3.17058	0.00152137	0.0410899	2.81777	LY6E
ENSG00000163479	0.739733	84.177	0.223542	3.30915	0.0009358	0.0281631	3.02882	SSR2
ENSG00000163931	0.881118	111.891	0.203522	4.32934	1.49554e-05	0.000908829	4.8252	TKT
ENSG00000164733	1.03731	43.7814	0.308051	3.36733	0.000759005	0.0245504	3.11976	CTSB
ENSG00000166710	0.87406	185.703	0.153952	5.67749	1.36688e-08	2.05683e-06	7.86427	B2M
ENSG00000167513	0.719497	69.7517	0.228465	3.14926	0.00163683	0.0438339	2.786	CDT1
ENSG00000167543	1.35937	21.4011	0.426418	3.18789	0.00143315	0.039726	2.84371	TP53I13
ENSG00000167658	0.470628	1113.13	0.0823185	5.71716	1.08322e-08	1.80156e-06	7.96529	EEF2
ENSG00000169045	-0.899047	75.462	0.246594	-3.64586	0.000266503	0.0103969	3.5743	HNRNPH1
ENSG00000169100	0.574075	192.457	0.145635	3.94187	8.08482e-05	0.00393047	4.09233	SLC25A6
ENSG00000169253	0.458294	587.742	0.10192	4.4966	6.90497e-06	0.000484883	5.16084	RPL36P14
ENSG00000169710	-0.638817	126.816	0.196835	-3.24544	0.0011727	0.0343124	2.93081	FASN
ENSG00000170345	-6.28479	32.2609	1.38005	-4.55403	5.26278e-06	0.000386753	5.27879	FOS
ENSG00000172270	0.727893	232.052	0.13957	5.21527	1.83553e-07	2.0001e-05	6.73624	BSG
ENSG00000172889	1.761	21.1103	0.433701	4.0604	4.89888e-05	0.00262381	4.3099	EGFL7
ENSG00000177283	1.82807	13.6877	0.510753	3.57916	0.000344701	0.0126658	3.46256	FZD8
ENSG00000180879	0.600917	142.18	0.17601	3.41411	0.000639907	0.0217431	3.19388	SSR4
ENSG00000185641	0.330883	584.886	0.0982878	3.36647	0.000761374	0.0245504	3.1184
ENSG00000186480	1.0262	88.889	0.20814	4.93035	8.20839e-07	6.6509e-05	6.08574	INSIG1
ENSG00000187840	0.874213	103.963	0.19936	4.3851	1.15933e-05	0.000747647	4.93579	EIF4EBP1
ENSG00000188290	0.758886	166.405	0.160572	4.72614	2.28828e-06	0.000176365	5.64049	HES4
ENSG00000189343	0.770805	326.082	0.146937	5.24582	1.55591e-07	1.75596e-05	6.80801	RPS2P46
ENSG00000196205	0.4813	2228.99	0.0705297	6.82407	8.8496e-12	5.59294e-09	11.0531	EEF1A1P5
ENSG00000198712	0.322858	5188.85	0.0855702	3.77302	0.000161286	0.00707868	3.7924	MT-CO2
ENSG00000204525	0.789453	125.195	0.191248	4.1279	3.66097e-05	0.00210339	4.4364	HLA-C
ENSG00000206503	0.777531	71.6568	0.237052	3.28001	0.00103804	0.0306561	2.98379	HLA-A
ENSG00000212802	0.554281	878.509	0.0888558	6.23798	4.43255e-10	9.98834e-08	9.35335	RPL15P3
ENSG00000213293	0.524479	154.502	0.168847	3.10623	0.00189487	0.0494859	2.72242
ENSG00000213442	0.528444	1374.65	0.0795993	6.6388	3.16238e-11	1.42759e-08	10.5	RPL18AP3
ENSG00000213553	0.771063	1352.4	0.0796949	9.67518	3.84405e-22	1.07053e-18	21.4152	RPLP0P6
ENSG00000213613	-0.52894	206.315	0.158433	-3.33858	0.000842082	0.0263463	3.07465	RPL11P3
ENSG00000214121	-0.477368	279.126	0.14095	-3.38678	0.000707186	0.0232782	3.15047	PRDX1P1
ENSG00000214535	0.533241	955.624	0.0919635	5.7984	6.69519e-09	1.17538e-06	8.17424	RPS15AP1
ENSG00000214612	0.422686	1442.86	0.0842398	5.01765	5.23071e-07	4.34975e-05	6.28144	RPS19P1
ENSG00000215030	0.48459	1807.55	0.0803798	6.02875	1.65234e-09	3.0714e-07	8.7819	RPL13P12
ENSG00000215049	1.17913	28.3096	0.351636	3.35326	0.000798668	0.0254928	3.09763	PRDX2P1
ENSG00000217791	1.52584	19.6422	0.425546	3.58561	0.000336289	0.012502	3.47329	ASS1P9
ENSG00000218175	0.518891	2290.14	0.079133	6.5572	5.48279e-11	2.1657e-08	10.261
ENSG00000218426	0.295035	724.966	0.0911417	3.2371	0.00120752	0.035007	2.91811
ENSG00000220522	0.889163	59.6608	0.247635	3.59062	0.000329893	0.0124103	3.48163
ENSG00000224411	-0.471638	229.165	0.150356	-3.13681	0.00170798	0.0453548	2.76752	HSP90AA2P
ENSG00000226221	0.336521	1006.92	0.0905663	3.71575	0.000202605	0.00853644	3.69335	RPL26P19
ENSG00000226243	0.405616	1184.1	0.0941739	4.3071	1.6541e-05	0.000986216	4.78144	RPL37AP1
ENSG00000226360	0.620627	590.462	0.102673	6.04469	1.497e-09	2.95657e-07	8.82478	RPL10AP6
ENSG00000226396	0.416686	1335.34	0.0808915	5.15118	2.58853e-07	2.57895e-05	6.58695
ENSG00000226976	0.473231	354.648	0.121766	3.88638	0.000101751	0.00487169	3.99246	COX6A1P2
ENSG00000227081	0.368689	647.922	0.118951	3.0995	0.00193848	0.0498016	2.71254	RPS27P3
ENSG00000227097	0.491212	605.879	0.105628	4.6504	3.31287e-06	0.000249254	5.4798	RPS28P7
ENSG00000227939	0.923411	133.719	0.203216	4.544	5.51976e-06	0.000396419	5.25808	RPL3P2
ENSG00000228205	0.539218	688.693	0.10483	5.14374	2.69321e-07	2.57895e-05	6.56973	RPS3P3
ENSG00000228232	0.398852	780.143	0.0983722	4.05452	5.02371e-05	0.00264582	4.29898	GAPDHP1
ENSG00000228328	0.75571	121.668	0.185792	4.06751	4.75187e-05	0.00258895	4.32314	PGK1P1
ENSG00000228847	0.627878	140.313	0.170973	3.67238	0.000240302	0.00957115	3.61924	ATP5MC2P4
ENSG00000228929	0.352601	679.515	0.0954583	3.69377	0.000220955	0.00897068	3.6557	RPS13P2
ENSG00000229638	0.616728	1055.49	0.0876551	7.03584	1.9806e-12	1.56468e-09	11.7032	RPL4P4
ENSG00000230202	0.52842	550.288	0.12071	4.37762	1.19982e-05	0.000758289	4.92088	RPL29P4
ENSG00000230311	0.844856	54.3859	0.264238	3.19733	0.00138707	0.0387888	2.8579	TOMM20P4
ENSG00000230629	0.543198	1195.47	0.0855379	6.35038	2.14785e-10	5.65599e-08	9.668	RPS23P8
ENSG00000231848	1.02891	45.2751	0.309885	3.32031	0.000899179	0.0274949	3.04615	KRTCAP2P1
ENSG00000232346	0.293431	1394.55	0.0792666	3.70182	0.000214059	0.00890035	3.66947
ENSG00000233762	0.346321	1607.31	0.0781086	4.43384	9.25712e-06	0.000635924	5.03352	RPS15P4
ENSG00000233966	0.616712	196.035	0.164278	3.75407	0.000173986	0.00753146	3.75948	UBE2SP1
ENSG00000234488	0.404265	480.448	0.110146	3.67026	0.000242308	0.00957115	3.61563	RPL27P6
ENSG00000234797	0.559864	255.235	0.137498	4.07179	4.66535e-05	0.00258641	4.33112	RPS3AP6
ENSG00000234819	0.603083	123.771	0.18053	3.34062	0.00083592	0.0263463	3.07784
ENSG00000235174	0.316502	1667.55	0.0783571	4.03922	5.36288e-05	0.00277582	4.2706	RPL39P3
ENSG00000236480	0.829841	70.0704	0.242844	3.41718	0.00063274	0.0217332	3.19877	PKMP1
ENSG00000236552	0.610006	1090.35	0.0979546	6.22744	4.7413e-10	9.98834e-08	9.3241	RPL13AP5
ENSG00000237214	0.628692	359.497	0.124268	5.05916	4.21115e-07	3.69645e-05	6.3756
ENSG00000237676	0.586603	419.273	0.114037	5.14397	2.68986e-07	2.57895e-05	6.57027	RPL30P4
ENSG00000240342	0.942624	529.698	0.1025	9.19634	3.70342e-20	3.90094e-17	19.4314	RPS2P5
ENSG00000240376	0.51987	1449.75	0.0803977	6.46623	1.00481e-10	2.9606e-08	9.99792
ENSG00000240616	0.568869	440.182	0.111585	5.09809	3.43101e-07	3.09771e-05	6.46458	RPS6P25
ENSG00000240950	0.51519	691.814	0.0938056	5.4921	3.97177e-08	5.02032e-06	7.40102	RPL8P3
ENSG00000241061	0.663445	194.82	0.158209	4.19348	2.74712e-05	0.00160757	4.56112	RPL5P1
ENSG00000242071	0.606719	1103.33	0.0905588	6.69972	2.08815e-11	1.09976e-08	10.6802	RPL7AP6
ENSG00000242262	0.691223	132.576	0.180944	3.82009	0.000133405	0.00619943	3.87483	RPL15P7
ENSG00000242299	0.453682	1628.5	0.0823639	5.50826	3.62401e-08	4.77161e-06	7.44081	RPS18P5
ENSG00000244313	0.431771	1536.58	0.0821203	5.25779	1.45797e-07	1.70636e-05	6.83625
ENSG00000244398	0.300722	1386.19	0.0848079	3.54592	0.000391251	0.0140495	3.40754	RPL36AP37
ENSG00000244485	0.676672	505.233	0.107299	6.30643	2.85541e-10	6.94085e-08	9.54433	RPL18P13
ENSG00000249921	0.572558	844.98	0.0885985	6.46239	1.03059e-10	2.9606e-08	9.98691	RACK1P1
ENSG00000253676	1.19205	87.7485	0.224663	5.30593	1.12101e-07	1.36245e-05	6.95039	TAGLN2P1
ENSG00000258011	1.25695	34.1626	0.332712	3.77788	0.00015817	0.00703967	3.80088	HMGA1P3
ENSG00000277027	-2.2138	15.6398	0.651249	-3.39932	0.000675544	0.0225919	3.17035	RMRP
ENSG00000277586	1.108	50.3453	0.280746	3.94661	7.92644e-05	0.00393047	4.10092	NEFL
